# Single-Plant Genome-Wide Association Study Identifies Loci Controlling Multiple Vegetative Architecture Traits in Cultivated Northern Wild Rice (*Zizania palustris L*.)

**DOI:** 10.64898/2026.04.15.718548

**Authors:** L McGilp, R. Millas, A. Mickelson, L.M. Shannon, J. Kimball

**Affiliations:** Department of Agronomy and Plant Genetics, University of Minnesota, St. Paul, Minnesota, USA; Department of Horticultural Science, University of Minnesota, St. Paul, Minnesota, USA

**Keywords:** plant architecture, polygenic regulation, comparative genomics, single nucleotide polymorphism

## Abstract

Cultivated Northern Wild Rice (*Zizania palustris* L.) is an obligately outcrossing, self-incompatible cereal grown in aquatic paddies in the United States. Genetic improvement has relied primarily on phenotypic recurrent selection, and genomic approaches remain largely unexplored in this emerging crop. We applied a single-plant genome-wide association study (sp-GWAS) framework to dissect vegetative architecture traits in five open-pollinated cultivated populations evaluated across three years (n = 2,173 plants). Plant height (PH), basal stem width (BSW), primary stem width (PSW), flag leaf length (FLL), and flag leaf width (FLW) were analyzed using a mixed linear model accounting for population structure and kinship. Broad-sense heritability ranged from 0.03 to 0.34, and year effects explained up to 54% of phenotypic variance, indicating strong environmental influence. After filtering 73,363 SNPs, genome-wide linkage disequilibrium decayed rapidly (r² = 0.1 at ∼2.3 kb). A total of 124 significant SNPs (FDR < 0.01) were consolidated into 98 loci, of which 46 were associated with multiple traits and 11 were shared across four traits. Candidate genes near multi-trait loci included conserved regulatory classes implicated in grass architecture, including *HLH/bHLH* transcription factors. Diplotype analyses at candidate loci revealed both simple biallelic and complex multi-allelic haplotype structures, indicating that locus-level haplotype effects underlie several GWAS signals. Results demonstrate that sp-GWAS can detect statistically robust associations in a highly heterozygous, non-replicable crop system and suggest a polygenic, coordinated genetic architecture governing vegetative growth. These findings support genomic prediction and multi-trait selection strategies to accelerate improvement of cultivated Northern Wild Rice.

**PLAIN LANGUAGE SUMMARY:** Cultivated Northern Wild Rice is an important specialty crop grown in flooded paddies in the United States. Unlike many major crops, it is naturally outcrossing and highly variable, which makes traditional breeding challenging and slow. Most improvement efforts have relied on selecting plants based only on how they look in the field, and genomic tools have rarely been used. In this study, we used DNA markers to better understand the genetics behind plant structure traits such as plant height, stem thickness, and leaf width. We evaluated more than 2,000 plants from five cultivated populations over three growing seasons. Because weather and growing conditions strongly influence these traits, we used statistical models to separate environmental effects from genetic effects. We identified 98 regions of the genome associated with variation in plant structure. Many of these regions influenced more than one trait, showing that plant height, stem strength, and leaf size are genetically connected. Several regions contained genes similar to those known to control plant growth and development in other grasses. We also found that, in some cases, combinations of nearby DNA variants (haplotypes) explained trait differences better than single genetic markers. Overall, this work shows that modern genomic tools can successfully identify useful genetic variation in cultivated Northern Wild Rice, even though it is highly outcrossing and genetically diverse. These results provide a foundation for using genomic selection to improve plant structure, lodging resistance, and overall performance in breeding programs.

**CORE IDEAS:**

- Single-plant GWAS successfully detects genetic associations in obligately outcrossing cultivated Northern Wild Rice where conventional replicated mapping populations are impractical.
- Vegetative architecture traits exhibit low heritability but retain recoverable polygenic signal, where nearly half of detected loci influence multiple architecture traits, indicating integrated developmental control.
- Genome-wide linkage disequilibrium decays rapidly (∼2.3 kb), consistent with expectations for an obligately outcrossing species and supporting relatively localized association signals.
- Candidate genes include conserved regulatory classes (*TE1*-like, *HLH/bHLH*, *SPL*).
- Given extensive overlap between QTL and environmental effect, multi-trait, multi-environment genomic prediction provides a pragmatic breeding strategy to improve canopy efficiency, lodging resistance, and harvestability in aquatic production systems.
