## Supplementary material for "Single-Plant Genome-Wide Association Study Identifies Loci Controlling Multiple Vegetative Architecture Traits in Cultivated Northern Wild Rice (*Zizania palustris L*.)": Table S6: Table S6.xlsx

### Sheet: Sheet1
Locus	SNP	Chromosome	Position	Major Allele	Minor Allele	MAF	Trait(s)	PH effect (cm)	FLW effect (mm)	PSW effect (mm)	BSW effect (mm)	LD Decay (bp)	Within gene	Gene Candidate	Gene Candidate Protein Domain (Banting et al., 2026)	Gene Candidate Annotation (Haas et al., 2021)
1.1	SZPCHR0001_1591546	ZPCHR0001	1591546	C	T	0.18	PH	-5.18	-	-	-	1300	yes	ZPchr0001g29693	Serine aminopeptidase, S33	esterase/lipase/thioesterase family protein-like
1.2	SZPCHR0001_2214197	ZPCHR0001	2214197	G	A	0.25	PH, BSW	-6.26	-	-	-0.74	1300	no	NA	NA	NA
1.3	SZPCHR0001_17322971	ZPCHR0001	17322971	A	G	0.36	PH	-4.77	-	-	-	1300	yes	ZPchr0001g31109	consensus disorder prediction	NA
1.3	SZPCHR0001_17322999	ZPCHR0001	17322999	A	C	0.33	PH	-5.69	-	-	-	1300	yes	ZPchr0001g31109	consensus disorder prediction	NA
1.4	SZPCHR0001_23206610	ZPCHR0001	23206610	C	T	0.09	PH, BSW	-8.64	-	-	-0.68	1300	yes	ZPchr0001g32807	Peroxidase	peroxidase 72
1.5	SZPCHR0001_85976210	ZPCHR0001	85976210	A	G	0.46	PH	3.61	-	-	-	1300	no	NA	NA	NA
1.6	SZPCHR0001_91910895	ZPCHR0001	91910895	T	C	0.3	PH	-4.75	-	-	-	1300	no	NA	NA	NA
1.7	SZPCHR0001_92523295	ZPCHR0001	92523295	C	T	0.24	PH	4.49	-	-	-	1300	no	NA	NA	NA
1.8	SZPCHR0001_93917326	ZPCHR0001	93917326	G	A	0.21	PH, BSW	-5.04	-	-	-0.48	1300	yes	ZPchr0001g31664	Isocitrate/isopropylmalate dehydrogenase	putative NADP-specific isocitrate dehydrogenase
1.9	SZPCHR0001_95461161	ZPCHR0001	95461161	T	C	0.26	PH	-3.86	-	-	-	1300	yes	ZPchr0001g29876	Ubiquitin-like modifier-activating enzyme ATG7 N-terminus	ubiquitin-like modifier-activating enzyme atg7
2.1	SZPCHR0002_16269885	ZPCHR0002	16269885	G	T	0.11	PH	2.94	-	-	-	2400	no	ZPchr0002g25390	5'-AMP-activated protein kinase beta subunit, interaction domain	SNF1-related protein kinase regulatory subunit beta-3
2.2	SZPCHR0002_24400604	ZPCHR0002	24400604	A	G	0.25	PH	-4.75	-	-	-	2400	yes	ZPchr0002g24470	ABC-2 type transporter	ABC transporter G family member 11
2.3	SZPCHR0002_24436954	ZPCHR0002	24436954	C	A	0.48	PH, PSW, BSW	-6.06	-	-0.23	-0.56	2400	yes	ZPchr0002g23763	Plant organelle RNA recognition domain	protein ROOT PRIMORDIUM DEFECTIVE 1
2.4	SZPCHR0002_28097400	ZPCHR0002	28097400	A	G	0.29	PH	4.43	-	-	-	2400	yes	ZPchr0002g26063	Receptor family ligand binding region	glutamate receptor 3.1
2.5	SZPCHR0002_36141928	ZPCHR0002	36141928	C	T	0.19	PH	4.71	-	-	-	2400	yes	ZPchr0002g25321	Replication factor-A C terminal domain	replication protein A 70kDa
3.1	SZPCHR0003_14078424	ZPCHR0003	14078424	A	C	0.36	All	-9.15	-0.11	-0.27	-0.82	2000	no	NA	NA	NA
3.2	SZPCHR0003_58161841	ZPCHR0003	58161841	A	C	0.28	PH, BSW	-6.36	-	-	-0.72	2000	yes	ZPchr0003g18423	Mitochondrial carrier protein	mitoferrin isoform X1
4.1	SZPCHR0004_94583899	ZPCHR0004	94583899	G	C	0.13	PH	-6.6	-	-	-	1500	yes	ZPchr0004g39860	ASPARTIC/GLUTAMIC ACID-RICH PROTEIN	NA
4.2	SZPCHR0004_97096530	ZPCHR0004	97096530	G	T	0.07	PH	7.99	-	-	-	1500	yes	ZPchr0004g40056	tify domain	protein TIFY 3 isoform X2
4.3	SZPCHR0004_97189489	ZPCHR0004	97189489	A	C	0.23	PH	5.34	-	-	-	1500	no			-
4.4	SZPCHR0004_97395087	ZPCHR0004	97395087	G	A	0.26	All	-5.88	-0.13	-0.23	-0.52	1500	yes	ZPchr0004g39193	NA	hypothetical protein SORBI_3006G250400
4.4	SZPCHR0004_97395113	ZPCHR0004	97395113	C	T	0.28	All	-7.05	-0.12	-0.22	-0.54	1500	yes	ZPchr0004g39193	NA	hypothetical protein SORBI_3006G250400
4.4	SZPCHR0004_97395086	ZPCHR0004	97395086	A	C	0.26	PH, FLW,BSW	-5.91	-0.13	-	-0.53	1500	yes	ZPchr0004g39193	NA	hypothetical protein SORBI_3006G250400
4.4	SZPCHR0004_97395047	ZPCHR0004	97395047	A	G	0.27	PH, FLW, PSW	-5.85	-0.13	-0.23	-	1500	yes	ZPchr0004g39193	NA	hypothetical protein SORBI_3006G250400
5.1	SZPCHR0005_257908	ZPCHR0005	257908	T	C	0.33	All	-7.68	-0.13	-0.24	-0.57	1300	no	-	-	-
6.1	SZPCHR0006_43552012	ZPCHR0006	43552012	C	T	0.39	FLW, PSW, BSW	-	0.1	0.25	0.38	3300	yes	ZPchr0006g40795	ERCC4 domain	PREDICTED: uncharacterized protein LOC102703022
6.1	SZPCHR0006_3929326	ZPCHR0006	3929326	C	A	0.16	BSW	-	-	-	0.58	3300	yes	ZPchr0006g44849	Aminotransferase class I and II	probable aminotransferase ACS12
6.11	SZPCHR0006_44933856	ZPCHR0006	44933856	C	T	0.2	PH	-5.51	-	-	-	3300	no	ZPchr0006g42234	CANCER-RELATED NUCLEOSIDE-TRIPHOSPHATASE	cancer-related nucleoside-triphosphatase
6.12	SZPCHR0006_45074920	ZPCHR0006	45074920	G	T	0.34	PH	-5.45	-	-	-	3300	yes	ZPchr0006g43789	IQ calmodulin-binding motif	IQ calmodulin-binding motif family protein, expressed
6.13	SZPCHR0006_45894332	ZPCHR0006	45894332	C	A	0.34	PH, BSW	3.75	-	-	0.45	3300	yes	ZPchr0006g42220	Peroxidase	peroxidase 44
6.14	SZPCHR0006_47573979	ZPCHR0006	47573979	G	C	0.28	PH	-4.87	-	-	-	3300	no	NA	NA	NA
6.15	SZPCHR0006_50123432	ZPCHR0006	50123432	A	C	0.46	PH	-4.12	-	-	-	3300	yes	ZPchr0006g42504	LD41638P	protein DENND6B
6.16	SZPCHR0006_52114369	ZPCHR0006	52114369	C	T	0.36	PH, FLW, PSW	10.62	0.19	0.52	-	3300	yes	ZPchr0006g43943	Exo70 exocyst complex subunit C-terminal	putative Exo70 exocyst complex subunit
6.16	SZPCHR0006_52114393	ZPCHR0006	52114393	G	A	0.36	PH, FLW, PSW	9.84	0.19	0.53	-	3300	yes	ZPchr0006g43943	Exo70 exocyst complex subunit C-terminal	putative Exo70 exocyst complex subunit
6.17	SZPCHR0006_53384946	ZPCHR0006	53384946	G	A	0.39	PH, BSW	-8.12	-	-	-0.69	3300	yes	ZPchr0006g41703	Rab-GTPase-TBC domain	putative microtubule-associated protein
6.18	SZPCHR0006_53489410	ZPCHR0006	53489410	T	A	0.27	PH, FLW, PSW	5.16	0.11	0.22	-	3300	no	ZPchr0006g42764	SBP domain	squamosa promoter-binding-like protein 10
6.19	SZPCHR0006_55145073	ZPCHR0006	55145073	G	T	0.23	PH, BSW	8.58	-	-	0.66	3300	no	-	-	-
6.19	SZPCHR0006_55145065	ZPCHR0006	55145065	G	T	0.21	PH	-2.63	-	-	-	3300	no	-	-	-
6.2	SZPCHR0006_17600200	ZPCHR0006	17600200	A	G	0.2	PSW	-	-	0.23	-	3300	no	NA	NA	NA
6.3	SZPCHR0006_22592445	ZPCHR0006	22592445	G	C	0.47	All	-9.75	-0.14	-0.31	-0.83	3300	no	ZPchr0006g45499	UreD urease accessory protein	urease accessory protein D-like
6.3	SZPCHR0006_22592447	ZPCHR0006	22592447	A	C	0.34	All	-12.31	-0.14	-0.34	-0.84	3300	no	ZPchr0006g45499	UreD urease accessory protein	urease accessory protein D-like
6.3	SZPCHR0006_22592448	ZPCHR0006	22592448	A	C	0.25	All	-9.01	-0.12	-0.3	-0.59	3300	no	ZPchr0006g45499	UreD urease accessory protein	urease accessory protein D-like
6.4	SZPCHR0006_35041099	ZPCHR0006	35041099	A	G	0.22	PH, BSW	-8.93	-	-	-0.61	3300	yes	ZPchr0006g41056	Filament-like plant protein, long coiled-coil	filament-like plant protein 7
6.5	SZPCHR0006_36885835	ZPCHR0006	36885835	A	T	0.11	PH, FLW, BSW	9.92	0.15	-	0.71	3300	yes	ZPchr0006g45280	consensus disorder prediction	predicted protein
6.6	SZPCHR0006_40664139	ZPCHR0006	40664139	C	A	0.37	PH, PSW, BSW	-5.54	-	-0.26	-0.62	3300	no	-	-	-
6.7	SZPCHR0006_41035388	ZPCHR0006	41035388	T	G	0.38	PH, PSW, BSW	12.26	-	0.37	0.85	3300	yes	ZPchr0006g45067	Remorin, C-terminal region	hypothetical protein OsJ_08507
6.8	SZPCHR0006_42229809	ZPCHR0006	42229809	T	G	0.18	PSW,BSW	-	-	-0.24	-0.62	3300	yes	ZPchr0006g41107	Neurochondrin	neurochondrin protein-like
6.9	SZPCHR0006_43320670	ZPCHR0006	43320670	A	G	0.33	PH	-4.08	-	-	-	3300	yes	ZPchr0006g44705	NA	protein BRICK1
6.9	SZPCHR0006_43320671	ZPCHR0006	43320671	T	A	0.32	PH	-4.36	-	-	-	3300	yes	ZPchr0006g44705	NA	protein BRICK1
7.1	SZPCHR0007_7145996	ZPCHR0007	7145996	G	A	0.18	PH, BSW	-8.89	-	-	-0.7	2700	yes	ZPchr0007g4746	NA	ribonuclease II, chloroplastic/mitochondrial
7.1	SZPCHR0007_13175279	ZPCHR0007	13175279	T	A	0.12	PH	5.41	-	-	-	2700	no	-	-	-
7.2	SZPCHR0007_8413248	ZPCHR0007	8413248	G	A	0.16	PH	4.79	-	-	-	2700	no	ZPchr0007g3160	consensus disorder prediction	putative amino acid carrier
7.3	SZPCHR0007_9334319	ZPCHR0007	9334319	A	G	0.3	PH	-7.33	-	-	-	2700	yes	ZPchr0007g5772	consensus disorder prediction	putative terminal ear1
7.4	SZPCHR0007_10340128	ZPCHR0007	10340128	A	T	0.37	PH, PSW, BSW	8.76	-	0.33	0.62	2700	no	NA	NA	NA
7.5	SZPCHR0007_11050771	ZPCHR0007	11050771	C	A	0.45	PH	-4.42	-	-	-	2700	no	ZPchr0007g5262	NA	putative calcium-binding protein CML19
7.6	SZPCHR0007_12376180	ZPCHR0007	12376180	C	T	0.24	FLW	-	-0.11	-	-	2700	yes	ZPchr0007g3720	consensus disorder prediction	protein PYRICULARIA ORYZAE RESISTANCE 21-like
7.7	SZPCHR0007_12806278	ZPCHR0007	12806278	G	C	0.23	FLW	-	-0.13	-	-	2700	yes	ZPchr0007g4798	FLOWERING-PROMOTING FACTOR 1-LIKE PROTEIN 1	NA
7.7	SZPCHR0007_12806354	ZPCHR0007	12806354	T	C	0.23	FLW	-	-0.13	-	-	2700	yes	ZPchr0007g4798	FLOWERING-PROMOTING FACTOR 1-LIKE PROTEIN 1	NA
7.8	SZPCHR0007_12815677	ZPCHR0007	12815677	G	C	0.12	FLW, PSW	-	-0.17	-0.34	-	2700	yes	ZPchr0007g3250	consensus disorder prediction	NA
7.9	SZPCHR0007_12837262	ZPCHR0007	12837262	A	G	0.24	FLW, PSW	-	-0.16	-0.28	-	2700	no	ZPchr0007g4848	K+ potassium transporter C-terminal domain	putative potasium transporter
7.9	SZPCHR0007_12837298	ZPCHR0007	12837298	G	A	0.24	FLW, PSW	-	-0.15	-0.28	-	2700	no	ZPchr0007g4848	K+ potassium transporter C-terminal domain	putative potasium transporter
8.1	SZPCHR0008_3749276	ZPCHR0008	3749276	A	G	0.33	PH, FLW, PSW	14.24	0.19	0.53	-	1300	yes	ZPchr0008g13061	bHLH-MYC and R2R3-MYB transcription factors N-terminal	transcription factor bHLH13
8.1	SZPCHR0008_3749282	ZPCHR0008	3749282	A	C	0.34	PH, FLW, PSW	12.22	0.18	0.52	-	1300	yes	ZPchr0008g13061	bHLH-MYC and R2R3-MYB transcription factors N-terminal	transcription factor bHLH13
8.1	SZPCHR0008_3749285	ZPCHR0008	3749285	G	A	0.33	PH, FLW, PSW	14.01	0.19	0.53	-	1300	yes	ZPchr0008g13061	bHLH-MYC and R2R3-MYB transcription factors N-terminal	transcription factor bHLH13
8.1	SZPCHR0008_3748510	ZPCHR0008	3748510	C	T	0.33	PH, PSW	-5.65	-	-0.34	-	1300	yes	ZPchr0008g13061	bHLH-MYC and R2R3-MYB transcription factors N-terminal	transcription factor bHLH13
8.1	SZPCHR0008_3749291	ZPCHR0008	3749291	T	G	0.22	PSW	-	-	0.28	-	1300	yes	ZPchr0008g13061	bHLH-MYC and R2R3-MYB transcription factors N-terminal	transcription factor bHLH13
8.2	SZPCHR0008_4756505	ZPCHR0008	4756505	A	C	0.27	PH, PSW, BSW	-6.38	-	-0.26	-0.53	1300	no	ZPchr0008g12361	consensus disorder prediction	uncharacterized protein LOC4327077
8.3	SZPCHR0008_6458846	ZPCHR0008	6458846	T	A	0.41	All	-9.19	-0.15	-0.35	-0.75	1300	yes	ZPchr0008g13950	Hsp20/alpha crystallin family	17.5 kDa class II heat shock protein
8.3	SZPCHR0008_6458874	ZPCHR0008	6458874	C	A	0.32	PH, PSW, BSW	-11.77	-	-0.32	-0.89	1300	yes	ZPchr0008g13950	Hsp20/alpha crystallin family	17.5 kDa class II heat shock protein
8.3	SZPCHR0008_6458853	ZPCHR0008	6458853	T	A	0.24	PH, FLW, PSW	-6.08	-0.13	-0.31	-	1300	yes	ZPchr0008g13950	Hsp20/alpha crystallin family	17.5 kDa class II heat shock protein
8.4	SZPCHR0008_8416522	ZPCHR0008	8416522	G	C	0.18	PH	5.22	-	-	-	1300	yes	ZPchr0008g11570	Protein of unknown function (DUF3755)	uncharacterized protein LOC4344413 isoform X2
8.5	SZPCHR0008_10974882	ZPCHR0008	10974882	A	C	0.25	PH	-5.07	-	-	-	1300	yes	ZPchr0008g13087	consensus disorder prediction	NA
8.6	SZPCHR0008_12118505	ZPCHR0008	12118505	T	G	0.33	All	14.62	0.18	0.49	1.19	1300	no	ZPchr0008g11432	OSJNBA0035M09.9 PROTEIN	uncharacterized membrane protein At1g16860-like
8.7	SZPCHR0008_20439827	ZPCHR0008	20439827	T	C	0.23	PH, BSW	-6.1	-	-	-0.51	1300	no	NA	NA	NA
8.8	SZPCHR0008_50518309	ZPCHR0008	50518309	C	A	0.28	PH, BSW	-7.73	-	-	-0.71	1300	no	NA	NA	NA
9.1	SZPCHR0009_43890167	ZPCHR0009	43890167	G	T	0.16	PH	6.44	-	-	-	2100	no	NA	NA	NA
9.1	SZPCHR0009_43890199	ZPCHR0009	43890199	C	A	0.11	PH	7.1	-	-	-	2100	no	NA	NA	NA
9.2	SZPCHR0009_45362342	ZPCHR0009	45362342	C	T	0.17	BSW	-	-	-	-0.49	2100	yes	ZPchr0009g576	Glycosyl hydrolases family 17	putative glucan endo-1,3-beta-D-glucosidase
9.3	SZPCHR0009_48698052	ZPCHR0009	48698052	C	T	0.15	PH	6.6	-	-	-	2100	no	NA	NA	NA
9.4	SZPCHR0009_76522141	ZPCHR0009	76522141	A	G	0.3	PH, PSW	9.05	-	0.4	-	2100	no	NA	NA	NA
10.1	SZPCHR0010_68556229	ZPCHR0010	68556229	C	T	0.36	All	12.22	0.19	0.54	0.74	2100	yes	ZPchr0010g10223	consensus disorder prediction	uncharacterized protein LOC4348182
10.1	SZPCHR0010_68556238	ZPCHR0010	68556238	G	A	0.37	PH, FLW, PSW	10.45	0.18	0.5	-	2100	yes	ZPchr0010g10223	consensus disorder prediction	uncharacterized protein LOC4348182
10.1	SZPCHR0010_28272596	ZPCHR0010	28272596	G	A	0.3	PH	4.29	-	-	-	2100	yes	ZPchr0010g8274	Sugar-tranasporters, 12 TM	molybdate-anion transporter
10.11	SZPCHR0010_72902560	ZPCHR0010	72902560	C	T	0.22	PH, BSW	-6.07	-	-	-0.53	2100	no	NA	NA	NA
10.11	SZPCHR0010_72902559	ZPCHR0010	72902559	C	T	0.25	PH	-4.59	-	-	-	2100	no	NA	NA	NA
10.11	SZPCHR0010_72902561	ZPCHR0010	72902561	G	A	0.21	PH	-4.78	-	-	-	2100	no	NA	NA	NA
10.2	SZPCHR0010_29854842	ZPCHR0010	29854842	A	G	0.49	PH	5.06	-	-	-	2100	no	NA	NA	NA
10.2	SZPCHR0010_29854885	ZPCHR0010	29854885	T	C	0.5	PH	4.73	-	-	-	2100	no	NA	NA	NA
10.3	SZPCHR0010_40331781	ZPCHR0010	40331781	C	A	0.42	PH	-6.16	-	-	-	2100	yes	ZPchr0010g9058	E3 UFM1-protein ligase 1	E3 UFM1-protein ligase 1 homolog
10.4	SZPCHR0010_42355719	ZPCHR0010	42355719	G	T	0.33	BSW	-	-	-	-0.56	2100	yes	ZPchr0010g11286	Translocase of chloroplast 159/132, membrane anchor domain	putative chloroplast outer envelope 86-like protein
10.5	SZPCHR0010_43654234	ZPCHR0010	43654234	G	A	0.23	PSW	-	-	0.22	-	2100	yes	ZPchr0010g10484	Phosphatidylinositol 3- and 4-kinase	phosphatidylinositol 4-kinase gamma 4-like
10.6	SZPCHR0010_46805763	ZPCHR0010	46805763	A	G	0.28	All	7.95	0.15	0.34	0.7	2100	yes	ZPchr0010g9230	ALOG domain	protein G1-like9
10.7	SZPCHR0010_53734237	ZPCHR0010	53734237	T	G	0.23	PH	-5.45	-	-	-	2100	no	-	-	-
10.8	SZPCHR0010_55841842	ZPCHR0010	55841842	T	C	0.26	PH, PSW, BSW	4.45	-	0.24	0.48	2100	yes	ZPchr0010g7731	Protein SET DOMAIN GROUP 2 C-terminal	histone-lysine N-methyltransferase ATXR3
10.9	SZPCHR0010_62282220	ZPCHR0010	62282220	T	C	0.32	All	4.88	0.1	0.23	0.46	2100	no	NA	NA	NA
10.9	SZPCHR0010_62282240	ZPCHR0010	62282240	G	T	0.31	All	7.17	0.15	0.34	0.6	2100	no	NA	NA	NA
11.1	SZPCHR0011_31447817	ZPCHR0011	31447817	C	G	0.3	PSW	-	-	0.25	-	1000	yes	ZPchr0011g27442	Pectinesterase	Pectinesterase family protein
11.2	SZPCHR0011_32289689	ZPCHR0011	32289689	C	T	0.45	PH, PSW	3.92	-	0.19	-	1000	yes	ZPchr0011g27692	Mixed lineage kinase domain-like N-terminal domain	hypothetical protein LOC_Os11g44850
11.3	SZPCHR0011_51372842	ZPCHR0011	51372842	A	T	0.4	PH	-3.88	-	-	-	1000	no	NA	NA
12.1	SZPCHR0012_14329855	ZPCHR0012	14329855	C	G	0.21	PH	-4.3	-	-	-	1300	yes	ZPchr0012g19792	Alpha galactosidase A	alpha-galactosidase isoform X1
12.2	SZPCHR0012_16507645	ZPCHR0012	16507645	C	A	0.18	PH	-7.64	-	-	-	1300	yes	ZPchr0012g20472	Myb-like DNA-binding domain	myb-like DNA-binding domain, SHAQKYF class family protein
12.3	SZPCHR0012_17399323	ZPCHR0012	17399323	G	T	0.45	PH	4.77	-	-	-	1300	yes	ZPchr0012g21249	Dual specificity phosphatase, catalytic domain	putative dual specificity protein phosphatase DSP8
12.4	SZPCHR0012_19353717	ZPCHR0012	19353717	A	G	0.32	PH	-5.36	-	-	-	1300	no	NA	NA	NA
12.4	SZPCHR0012_19353718	ZPCHR0012	19353718	G	C	0.32	PH	-5.17	-	-	-	1300	no	NA	NA	NA
12.5	SZPCHR0012_24397062	ZPCHR0012	24397062	C	A	0.26	PH, PSW	5.38	-	0.21	-	1300	yes	ZPchr0012g20951	Putative undecaprenyl diphosphate synthase	dehydrodolichyl diphosphate synthase 6 isoform X2
12.6	SZPCHR0012_28163366	ZPCHR0012	28163366	A	G	0.25	PH, PSW	4.31	-	0.21	-	1300	no	NA	NA	NA
12.7	SZPCHR0012_38793835	ZPCHR0012	38793835	A	G	0.4	PH	3.5	-	-	-	1300	yes	ZPchr0012g19948	consensus disorder prediction	NA
12.8	SZPCHR0012_68981328	ZPCHR0012	68981328	A	G	0.19	PH, BSW	6.45	-	-	0.64	1300	no	NA	NA	NA
13.1	SZPCHR0013_10584314	ZPCHR0013	10584314	G	T	0.17	PH	7.45	-	-	-	2500	no	NA	NA	NA
13.2	SZPCHR0013_31844052	ZPCHR0013	31844052	A	G	0.33	PH	5.61	-	-	-	2500	no	NA	NA	NA
13.2	SZPCHR0013_31844074	ZPCHR0013	31844074	A	G	0.33	PH	5.28	-	-	-	2500	no	NA	NA	NA
13.3	SZPCHR0013_55719236	ZPCHR0013	55719236	T	C	0.46	PH	-4.06	-	-	-	2500	no	NA	NA	NA
13.4	SZPCHR0013_56929379	ZPCHR0013	56929379	G	A	0.2	PH, FLW, PSW	5.65	0.1	0.2	-	2500	no	NA	NA	NA
13.5	SZPCHR0013_61108621	ZPCHR0013	61108621	C	A	0.18	PH, PSW, BSW	9.52	-	0.3	0.63	2500	yes	ZPchr0013g34129	Serpin (serine protease inhibitor)	SPZXA_ORYSJRecName: Full=Serpin-ZXA; AltName: Full=OrysaZxa
13.5	SZPCHR0013_61108652	ZPCHR0013	61108652	G	T	0.31	PH, BSW	9.63	-	-	0.72	2500	yes	ZPchr0013g34129	Serpin (serine protease inhibitor)	SPZXA_ORYSJRecName: Full=Serpin-ZXA; AltName: Full=OrysaZxa
13.6	SZPCHR0013_69145962	ZPCHR0013	69145962	A	C	0.35	PH, BSW	-5.07	-	-	-0.51	2500	no	ZPchr0013g37677	Myb/SANT-like DNA-binding domain	NA
13.7	SZPCHR0013_72889992	ZPCHR0013	72889992	G	T	0.41	PH	-5.46	-	-	-	2500	yes	ZPchr0013g35032	Protein kinase domain	cysteine-rich receptor-like protein kinase 10
13.8	SZPCHR0013_76389656	ZPCHR0013	76389656	T	C	0.43	PSW	-	-	0.37	-	2500	yes	ZPchr0013g33897	CG-1 domain	calmodulin-binding transcription activator CBT-like isoform X2
13.9	SZPCHR0013_81177441	ZPCHR0013	81177441	T	A	0.27	PH, BSW	-7.35	-	-	-0.81	2500	yes	ZPchr0013g36552	Cellulose synthase	cellulose synthase-4
14.1	SZPCHR0014_15573304	ZPCHR0014	15573304	T	C	0.42	PH, FLW, PSW	6.59	0.12	0.35	-	1200	yes	ZPchr0014g47424	Pathogenesis-related protein Bet v 1 family	S-norcoclaurine synthase
14.2	SZPCHR0014_19671148	ZPCHR0014	19671148	G	T	0.32	All	-6.97	-0.11	-0.29	-0.39	1200	yes	ZPchr0014g46879	Transferase family	shikimate O-hydroxycinnamoyltransferase
14.3	SZPCHR0014_20762496	ZPCHR0014	20762496	T	C	0.34	PH	3.74	-	-	-	1200	no	ZPchr0014g47109	consensus disorder prediction	NA
14.4	SZPCHR0014_21522874	ZPCHR0014	21522874	C	A	0.26	All	10.39	0.11	0.33	0.83	1200	yes	ZPchr0014g47155	NA	NA
458.1	SZPCHR0458_1490310	ZPCHR0458	1490310	G	C	0.16	PH	-5.3	-	-	-	700	yes	ZPchr0458g22510	NA	NBS-LRR-like resistance protein
